# Elevated blood creatinine -a biomarker of renal function-associates with multiple metabolic perturbations in dogs

**DOI:** 10.1101/2020.05.06.078063

**Authors:** Claudia Ottka, Katariina Vapalahti, Ann-Marie Määttä, Nanna Huuskonen, Sinikka Sarpanen, Liisa Jalkanen, Hannes Lohi

## Abstract

**BACKGROUND:** Renal diseases, such as chronic kidney disease (CKD) are common in dogs. While the kidneys have multiple important metabolic functions, the occurrence of metabolic disturbances in canine renal diseases has not been extensively studied.

**OBJECTIVES:** To identify metabolic changes in blood samples exhibiting elevated blood creatinine, indicating reduced renal filtration.

**ANIMALS:** Samples consisted of clinical samples analysed by a 1H NMR-based metabolomics platform. The case group included 23 samples with creatinine > 125 μmol/l, and the control group 873 samples with creatinine within the reference interval.

**METHODS:** Biomarker association with elevated creatinine was evaluated utilizing three statistical approaches: Wilcoxon rank-sum test and logistic regression analysis (FDR-corrected p-values), and classification using random forest. Means of the biomarkers were compared to reference intervals. A heatmap and histograms visualized the differences.

**RESULTS:** The levels of citrate, tyrosine, branched-chain amino acids, valine, leucine, albumin, linoleic acid % and the ratio of phenylalanine to tyrosine differed significantly both in the Wilcoxon test and logistic regression, acetate levels only in Wilcoxon test and docosapentaenoic acid % only in logistic regression (p <. 05). The ten most significant markers in random forest corresponded to the Wilcoxon test, supplemented with alanine.

**CONCLUSIONS AND CLINICAL IMPORTANCE:** This study identified multiple metabolic changes associated with elevated blood creatinine, including prospective diagnostic markers and therapeutic targets. The NMR metabolomics test is a promising tool for improving diagnostics and management of canine renal diseases. Further research is needed to verify the association of these changes to the canine patient’s clinical state.
