## Supplementary table 1. Analyzed biomarkers for "Elevated blood creatinine -a biomarker of renal function-associates with multiple metabolic perturbations in dogs"

### Sheet: Biomarkers
	Elevated blood creatinine -a biomarker of renal function- associates with multiple metabolic perturbations in dogs
	Group	Biomarker
	Amino acids	Alanine
		Alanine/BCAA
		Alanine/Valine
		BCAA/Tyrosine
		Glycine/BCAA
		Glycine/Valine
		Histidine
		Total BCAA
		Isoleucine
		Leucine
		Valine
		Phenylalanine
		Tyrosine
		Phenylalanine/Tyrosine
	Cholesterol	Cholesterol
		Esterified cholesterol
		Free cholesterol
		HDL cholesterol
		LDL cholesterol
		VLDL cholesterol
	Albumin	Albumin
	Creatinine	Creatinine
	Fatty acids	Total fatty acids
		Polyunsaturated fatty acids
		Polyunsaturated fatty acids %
		Saturated fatty acids
		Saturated fatty acids %
		Omega-3 fatty acids
		Omega-3 fatty acids %
		Omega-6 fatty acids
		Omega-6 fatty acids %
		Omega-6/Omega-3
		Arachidonic acid
		Arachidonic acid %
		Docosahexaenoic acid
		Docosahexaenoic acid %
		Docosapentaenoic acid
		Docosapentaenoic acid %
		Linoleic acid
		Linoleic acid %
		Oleic acid
		Oleic acid %
		Palmitic acid
		Palmitic acid %
		Stearic acid
		Stearic acid %
	Sugar metabolim	Glucose
		Citrate
		Lactate
		Pyruvate
		Acetate
	Inflammation	GlycA
	Lipoproteins	HDL diameter
		HDL lipids
		HDL particles
		LDL lipids
		VLDL diameter
		VLDL lipids
		VLDL particles
		L-HDL particles
		L-HDL cholesterol
		L-HDL esterified cholesterol
		L-HDL free cholesterol
		L-HDL lipids
		L-HDL phospholipids
		L-LDL particles
		L-LDL cholesterol
		L-LDL esterified cholesterol
		L-LDL free cholesterol
		L-LDL lipids
		L-LDL phospholipids
		L-VLDL particles
		L-VLDL cholesterol
		L-VLDL lipids
		S-HDL particles
		S-HDL cholesterol
		S-HDL esterified cholesterol
		S-HDL free cholesterol
		S-HDL lipids
		S-HDL phospholipids
		S-LDL particles
		S-LDL cholesterol
		S-LDL esterified cholesterol
		S-LDL free cholesterol
		S-LDL lipids
		S-LDL phospholipids
		S-VLDL particles
		S-VLDL cholesterol
		S-VLDL free cholesterol
		S-VLDL lipids
		S-VLDL phospholipids
		XL-HDL particles
		XL-HDL cholesterol
		XL-HDL esterified cholesterol
		XL-HDL free cholesterol
		XL-HDL lipids
		XL-HDL phospholipids
